# Aging Atlas Reveals Cell-Type-Specific Regulation of Pro-longevity Strategies

**DOI:** 10.1101/2023.02.28.530490

**Authors:** Shihong Max Gao, Yanyan Qi, Qinghao Zhang, Aaron S. Mohammed, Yi-Tang Lee, Youchen Guan, Hongjie Li, Yusi Fu, Meng C. Wang

**Affiliations:** Department of Molecular and Human Genetics, Baylor College of Medicine; Houston, TX 77030, USA; Program in Developmental Biology, Baylor College of Medicine; Houston, TX 77030, USA; Huffington Center on Aging, Baylor College of Medicine; Houston, TX 77030, USA; Janelia Research Campus, Howard Hughes Medical Institute; Ashburn, VA 20147, USA; Department of Biomedical Sciences, Creighton University School of Medicine; Omaha, NE 68178, USA

## Abstract

Organism aging occurs at the multicellular level; however, how pro-longevity mechanisms slow down aging in different cell types remains unclear. We generated single-cell transcriptomic atlases across the lifespan of *Caenorhabditis elegans* under different pro-longevity conditions (http://mengwanglab.org/atlas). We found cell-specific, age-related changes across somatic and germ cell types and developed transcriptomic aging clocks for different tissues. These clocks enabled us to determine tissue-specific aging-slowing effects of different pro-longevity mechanisms, and identify major cell types sensitive to these regulations. Additionally, we provided a systemic view of alternative polyadenylation events in different cell types, as well as their cell-type-specific changes during aging and under different pro-longevity conditions. Together, this study provides molecular insights into how aging occurs in different cell types and how they respond to pro-longevity strategies.

---

Aging in multicellular organisms involves functional declines in both somatic and reproductive tissues. However, how age-related molecular changes differ in various tissues at cellular resolution remains poorly understood. On the other hand, multiple pro-longevity strategies have been discovered in multicellular organisms ranging from *C. elegans* to mice, and some of them display high tissue-specificity in their regulations. For example, the reduction of insulin/IGF-1 signaling is a well-conserved mechanism in prolonging lifespan^1,2^ and in *C. elegans* and *Drosophila melanogaster*, fat storage tissues (intestine in worms and fat body in fruit flies) and neurons are two crucial sites for this pro-longevity mechanism^3,4^ Similarly, the reduction of TOR (target of rapamycin) signaling by either genetic or pharmacological interventions increases lifespan in a variety of organisms^5^; and in *C. elegans*, this longevity-promoting effect has been linked with neuronal or intestinal regulation^6–8^. In addition, our studies discovered that a lysosomal acid lipase LIPL-4 in the intestine of *C. elegans* induces specific lipid signals to activate nuclear transcription cell-autonomously and up-regulate the neuropeptide pathway cell non-autonomously, both leading to lifespan extension^9,10^. Despite their well-characterized roles in prolonging lifespan, whether and how these strategies slow aging of different tissues in distinct manners are yet to be determined.
