## Supplementary material for "Aging Atlas Reveals Cell-Type-Specific Regulation of Pro-longevity Strategies": Table S1

### Sheet: Table S1
C05D9.12
ZK380.t2
dct-16
linc-7
vit-3
vit-4
col-119
col-140
acdh-1
rrn-3.1
col-178
F23A7.8
col-124
fbxa-192
Y40A1A.6
vit-1
F09E10.15
col-122
col-19
irld-23
F23A7.4
col-101
col-20
F59C12.4
vit-6
col-181
tts-1
col-93
ilys-5
col-80
C18A3.9
vit-2
cpz-1
lea-1
col-184
D1005.t1
rps-13
unc-54
pat-10
act-4
F46H5.3
T08G11.1
vit-5
spp-17
sams-3
ZK380.6
ant-1.1
acin-1
Y111B2A.10
prg-2
pmt-2
Y54G2A.73
rrn-3.56
col-106
Y119D3B.21
fib-1
sip-1
col-160
cpg-1
fln-1
cks-1
unc-132
Y39B6A.1
ttn-1
smg-1
T11G6.5
cpr-1
C16A11.5
F28D9.4
rpl-24.1
asp-1
daf-18
F37A4.2
sec-61.A
alh-8
Y73B3A.20
lys-7
Y9D1A.2
F46F11.1
tcer-1
cpg-2
F10E7.2
ahcy-1
Y57G11C.51
cacn-1
cpr-9
rla-1
ndk-1
R06C1.4
tos-1
eor-1
B0304.4
trap-1
rpl-28
eef-1B.1
Y53F4B.21
cpr-6
wdr-12
cogc-1
anc-1
Y102A5C.6
eef-1A.1
mel-28
W01D2.1
utp-20
rpl-31
F56D5.4
nasp-2
hil-5
enpl-1
dcr-1
scc-2
rpl-41.2
rps-19
pqn-53
rmd-1
cpl-1
klp-7
parg-1
mys-2
Y37E3.8
Y34D9A.7
ubr-4
C27C7.1
rps-14
hmg-1.1
mtch-1
sin-3
Y79H2A.3
chs-1
uad-2
hil-2
atp-2
rpl-7A
B0041.8
pck-2
rpl-18
ubr-5
gdh-1
nduo-6
rps-10
maph-1.2
rps-12
act-1
trap-4
rpl-10
vps-20
Y54G2A.36
dig-1
rpl-25.2
klp-12
such-1
B0228.7
rpl-12
rpl-7
C30E1.9
hrpf-1
rpl-11.2
rpl-33
hcp-3
bir-2
chk-2
rde-10
hil-4
F48E8.2
rpl-36.A
larp-1
pole-1
oef-1
ZK632.9
wago-2
his-60
eri-7
mesp-1
trap-3
ret-1
tim-1
sel-2
far-2
enu-3.2
egg-6
C18E3.9
cpg-3
cpr-4
rrn-2.1
hmr-1
gly-5
npp-8
ppw-2
atp-1
prcc-1
rpl-22
Y48B6A.16
rps-9
trpp-10
gip-2
eef-2
rbm-3.2
klp-16
R05H5.3
let-502
mca-3
maph-1.3
Y111B2A.3
mel-32
ZK688.5
rps-25
aldo-2
cyn-7
ZK973.1
hum-2
R10D12.13
T24B8.7
fbxa-215
H37A05.4
unc-85
pfd-1
F54B3.1
tin-13
ZK632.2
car-1
rps-18
C26B2.7
hrde-1
cdt-1
nol-56
C01G8.1
rpl-5
rpl-3
T23H2.3
C25H3.11
arle-14
pnn-1
nxf-1
C37A2.8
rpl-15
rad-50
swsn-7
alkb-1
F33H1.4
F31C3.3
rpl-39
nasp-1
rps-17
rps-11
let-526
kbp-3
Y67D8A.2
F53H2.3
mdh-2
nova-1
lin-13
haf-6
rps-7
lab-1
emb-5
vab-10
rps-5
ced-7
ppw-1
aakg-1
kbrl-1
hcp-2
Y82E9BR.3
rbm-28
pign-1
rps-0
rpl-23
rps-16
rps-8
pfn-1
sas-5
tba-2
rpl-16
rps-23
rps-4
let-504
F41H10.4
cwf-19L2
rpl-4
npp-21
Y119D3B.12
C08F8.3
hel-1
gyg-2
snu-13
znfx-1
did-2
flp-1
rpl-43
eri-9
F27D4.4
let-765
hda-6
gpi-1
rla-0
ran-2
K02F3.12
cic-1
ima-3
iff-1
rpl-37
pash-1
rsa-2
hsp-1
let-418
F31C3.15
B0495.9
glh-1
pif-1
T19A6.1
rpl-36
glh-2
wac-1.1
Y75B8A.31
F55F10.1
C16C8.16
hcp-6
pqn-41
ttc-17
rict-1
acly-2
spsb-1
xbp-1
cpb-3
sygl-1
cpi-2
Y69A2AR.1
vps-51
lit-1
rpl-32
nucl-1
mrg-1
rpa-4
oma-2
swp-1
col-139
F08F8.4
Y32H12A.8
mboa-6
rbc-2
act-3
let-716
Y105E8A.20
smc-4
eif-2beta
sec-61.B
atl-1
cts-1
rps-1
pde-12
xpo-1
rpl-2
clp-7
cdk-11.1
vps-4
cyn-4
hpo-18
cey-2
inf-1
B0511.12
T05E7.3
wnk-1
tbc-17
rps-26
rpl-1
perm-2
perm-4
fat-2
mix-1
F10E9.11
herc-1
lpd-3
C09G4.4
C45G9.2
T07A9.14
prdx-2
rps-2
rsp-5
thoc-2
ntl-3
vha-2
act-2
jhdm-1
syx-16
eef-1B.2
F58F12.1
ctr-9
C37A2.7
rpl-19
cox-5B
rsy-1
Y57A10A.31
Y46H3C.7
cpn-1
pfd-3
ctc-3
kdin-1
zyg-1
trr-1
nhr-274
F01G4.4
clp-1
zfp-1
rpl-21
tra-1
cogc-8
rpl-13
clec-87
rbm-5
glh-4
C05C10.5
rps-6
egl-4
F01F1.11
ctc-2
oma-1
ifg-1
crh-1
pqn-51
daf-15
F19F10.11
rpl-6
vdac-1
sac-2
cct-5
col-129
set-9
rpl-27
ears-2
F25B5.6
eel-1
rpl-35
Y111B2A.12
dhc-1
rpl-9
lsy-22
gld-2
plk-3
swsn-9
apb-3
C49H3.3
eef-1G
znf-236
cct-3
pdi-3
T05F1.2
rps-27
unc-76
cbd-1
rpl-26
F56C9.6
tlk-1
mdh-1
wago-1
attf-6
ipla-3
hsp-90
crt-1
rps-20
mask-1
morc-1
egg-2
rack-1
cey-3
C01G6.5
ubq-1
B0285.3
tasp-1
egg-5
let-363
spp-5
T13F2.6
rps-24
vha-13
rpl-38
rfc-4
tmem-131
cdk-5
glp-4
ints-1
spat-3
csn-4
F22G12.5
pld-1
memi-2
rpl-20
rbr-2
lig-4
gln-5
F07H5.3
F07G6.11
rbm-3.1
puf-5
R05D3.12
C15C6.3
exoc-7
icd-1
Y32B12B.2
mppa-1

### Sheet: Table S1 Note
Supplementary Table 1. Top 500 genes showing age-related changes in germline temporal patterns.
Notes:
1.The gene list comprising the top 500 genes exhibiting the most significant changes(wald distance) in germline temporal patterns during aging
2.The gene list is ranked by wald distance
